# Unanticipated mechanisms of covalent inhibitor and synthetic ligand cobinding to PPARγ

**DOI:** 10.1101/2024.05.15.594037

**Authors:** Jinsai Shang, Douglas J. Kojetin

## Abstract

Peroxisome proliferator-activated receptor gamma (PPARγ) is a nuclear receptor transcription factor that regulates gene expression programs in response to ligand binding. Endogenous lipids and synthetic ligands, including covalent antagonist inhibitors such as GW9662 and T0070907, are thought to compete for the orthosteric pocket in the ligand-binding domain (LBD). However, we previously showed that synthetic PPARγ ligands can cooperatively cobind with and reposition a bound endogenous orthosteric ligand to an alternate site, synergistically regulating PPARγ structure and function (Shang et al., 2018). Here, we reveal the structural mechanism of cobinding between a synthetic covalent antagonist inhibitor with other synthetic ligands. Biochemical and NMR data show that covalent antagonist inhibitors weaken—but do not prevent—the binding of other synthetic ligands via an allosteric mechanism rather than direct ligand clashing. The covalent ligands shift the LBD ensemble toward a transcriptionally repressive conformation, which structurally clashes with and reduces the orthosteric binding affinity of non-covalent synthetic ligands. Crystal structures reveal different non-covalent synthetic ligand-specific cobinding mechanisms ranging from alternate site binding to unexpectedly adopting an orthosteric binding mode by altering the covalent ligand binding pose. Our findings not only highlight the significant flexibility of the PPARγ orthosteric pocket and its ability to accommodate multiple ligands simultaneously, but also demonstrate that GW9662 and T0070907 should not be used as reliable chemical tools to inhibit the binding of other ligands to PPARγ.
