## Supplementary material for "Unanticipated mechanisms of covalent inhibitor and synthetic ligand cobinding to PPARγ": Figure 3 - Source Data 1

### Sheet: NCoR
	apo					GW9662					T0070907
	equation	Mean	Lower limit	Upper limit	R2	equation	Mean	Lower limit	Upper limit	R2	equation	Mean	Lower limit	Upper limit	R2
BVT.13	n.d.					sigmoidal	-5.422	-5.577	-5.246	0.974	sigmoidal	-4.621	-5.106		0.9444
SR1664	bell shaped	-7.58	-7.874	-7.297	0.9427	sigmoidal	-6.947	-7.13	-6.762	0.9472	sigmoidal	-5.254	-5.401	-5.081	0.9834
MRL24	sigmoidal	-9.667		-8.865	0.4754	sigmoidal	-7.647	-7.72	-7.574	0.9918	sigmoidal	-6.478	-6.529	-6.428	0.9959
nTZDpa	sigmoidal	-8.82	-9.82	-8.102	0.8815	sigmoidal	-6.754	-6.907	-6.604	0.9534	sigmoidal	-6.046	-6.116	-5.975	0.9914

### Sheet: TRAP220
	apo					GW9662					T0070907
	equation	Mean	Lower limit	Upper limit	R2	equation	Mean	Lower limit	Upper limit	R2	equation	Mean	Lower limit	Upper limit	R2
BVT.13	n.d.					sigmoidal	-5.761	-6.095	-5.383	0.8694	sigmoidal	-4.173	-4.908		0.9559
nTZDpa	biphasic	-8.532	-8.625	-8.417	0.9932	n.d.					sigmoidal	-7.045			0.5883
MRL24	n.d.					sigmoidal	-7.761	-7.999	-7.527	0.9335	sigmoidal	-6.504	-6.564	-6.443	0.9942
SR1664	sigmoidal	-7.245	-7.394	-7.096	0.9728	sigmoidal	-6.914	-7.246	-6.573	0.9067	sigmoidal	-5.504	-6.096	-3.82	0.6202
